# The DNA methylation landscape of multiple myeloma shows extensive inter- and intrapatient heterogeneity that fuels transcriptomic variability

**DOI:** 10.1101/2020.10.01.321943

**Authors:** Jennifer Derrien, Catherine Guérin-Charbonnel, Victor Gaborit, Loïc Campion, Magali Devic, Elise Douillard, Nathalie Roi, Hervé Avet-Loiseau, Olivier Decaux, Thierry Facon, Jan-Philipp Mallm, Roland Eils, Nikhil C. Munshi, Philippe Moreau, Carl Herrmann, Florence Magrangeas, Stéphane Minvielle

## Abstract

**Background:** Cancer evolution depends on epigenetic and genetic diversity. Historically, in multiple myeloma (MM), subclonal diversity and tumor evolution have been investigated mostly from a genetic perspective.

**Results:** Here, we combined the notions of epipolymorphism and epiallele switching to analyze DNA methylation heterogeneity in MM patients. We show that MM is characterized by the continuous accumulation of stochastic methylation at the promoters of development-related genes. High entropy change is associated with poor outcomes and depends predominantly on partially methylated domains (PMDs). These PMDs, which represent the major source of inter- and intrapatient DNA methylation heterogeneity in MM, are linked to other key epigenetic aberrations, such as CpG island (CGI)/transcription start site (TSS) hypermethylation and H3K27me3 redistribution as well as 3D organization alterations. In addition, transcriptome analysis revealed that intratumor methylation heterogeneity was associated with low-level expression and high variability.

**Conclusion:** We propose that disordered methylation in MM is responsible for high epigenetic and transcriptomic instability allowing tumor cells to adapt to environmental changes by tapping into a pool of evolutionary trajectories.
