## Supplemental Table 1 for "The DNA methylation landscape of multiple myeloma shows extensive inter- and intrapatient heterogeneity that fuels transcriptomic variability"

### Sheet: Feuille1
Table S1: Data resource.
ID patient	Sexe	Collection date	Age at collection	Stage of the disease	Frontline treatment	Date of death/Date of last news	% Purif Tumor Fraction	eRRBS	WGBS	RNAseq
M#01_SMM	F	2008-08-19	69	SMM			100	y	n	n
M#01_R1	F	2012-01-12	72	Relapse*		2012-09-03	100	y	n	y
M#02_SMM	F	2010-04-20	54	SMM			100	y	n	n
M#02_D	F	2012-02-20	56	Diagnosis		2013-12-24	99	y	n	y
M#03_SMM	M	2010-09-09	64	SMM			96	y	n	n
M#03_D	M	2011-02-23	64	Diagnosis		2011-10-17	94	y	n	y
M#04_SMM	F	2010-11-03	64	SMM			99	y	n	n
M#04_D	F	2011-01-18	64	Diagnosis		2013-06-10	98	y	n	y
M#05_D	M	2007-03-27	55	Diagnosis	VAD		92	y	n	y
M#05_R1	M	2007-12-26	55	Relapse		2008-01-15	100	y	n	y
M#06_D	F	2007-06-04	64	Diagnosis	VAD		95	y	n	y
M#06_R1	F	2012-02-21	68	Relapse		2013-07-26	94	y	n	y
M#07_D	F	2007-12-06	58	Diagnosis	VTD		97	y	n	y
M#07_R1	F	2009-01-20	59	Relapse		2010-11-22	93	y	n	y
M#08_D	F	2007-12-17	38	Diagnosis	VD		97	y	n	y
M#08_R1	F	2010-12-29	41	Relapse		2013-11-07	98	y	n	y
M#09_D	M	2008-01-07	52	Diagnosis	VD		99	y	n	y
M#09_R1	M	2010-10-14	55	Relapse		2013-09-18	98	y	n	y
M#10_D	M	2008-04-22	55	Diagnosis	VAD		100	y	y	y
M#10_R1	M	2009-06-10	56	Relapse		2010-05-21	100	y	n	y
M#11_D	M	2008-10-14	60	Diagnosis	VD		100	y	n	y
M#11_R1	M	2010-03-16	62	Relapse		2011-08-26	95	y	n	y
M#12_D	F	2008-12-11	57	Diagnosis	VD		99	y	y	y
M#12_R1	F	2010-12-02	59	Relapse		2011-01-21	99	y	n	y
M#13_D	M	2009-01-05	46	Diagnosis	VD		100	y	y	y
M#13_R1	M	2010-09-22	48	Relapse		2010-10-25	99	y	n	y
M#14_D	F	2009-01-29	83	Diagnosis	MPT		87	y	n	y
M#14_R1	F	2012-04-02	86	Relapse		2013-07-01	100	y	n	y
M#15_D	M	2009-11-03	72	Diagnosis	VD		97	y	n	y
M#15_R1	M	2012-01-16	74	Relapse		2013-04-09	99	y	n	y
M#16_D	F	2010-07-06	68	Diagnosis	LD		100	y	n	y
M#16_R1	F	2012-02-13	69	Relapse		2014-01-10	94	y	n	y
M#17_D	F	2010-11-04	66	Diagnosis	VTD		100	y	y	y
M#17_R1	F	2012-01-11	67	Relapse		2012-10-28	100	y	n	y
M#18_D	F	2010-11-25	50	Diagnosis	VTD		97	y	n	y
M#18_R1	F	2012-05-15	51	Relapse		2013-04-03	100	y	n	y
M#19_D	M	2004-09-27	54	Diagnosis	VAD		99	y	y	y
M#19_R1	M	2008-10-22	58	Relapse			99	y	n	y
M#20_D	M	2008-10-14	73	Diagnosis	MPT		99	y	n	y
M#20_R1	M	2010-11-04	75	Relapse			100	y	n	y
M#21_D	M	2009-03-10	57	Diagnosis	VD		NA	y	n	y
M#21_R1	M	2010-10-12	59	Relapse			98	y	n	y
M#22_D	F	2003-07-29	51	Diagnosis	VAD	2012-10-18	95	n	y	n
M#23_D	M	2007-04-11	56	Diagnosis	VAD	2011-10-13	99	n	y	n
M#24_D	F	2008-11-04	60	Diagnosis	VD	2013-11-17	90	n	y	n
M#25_D	F	2008-09-24	54	Diagnosis	VD	2016-03-18	98	n	y	n
M#26_D	F	2011-02-08	45	Diagnosis		2017-11-07	90	n	y	n
* purified myeloma cells at diagnosis (02/02/2009) were not available
VAD: vincristine-doxorubicin-dexamethasone
VTD: bortezomib-thalidomide-dexamethasone
VD: bortezomib-dexamethasone
MPT: melphalan-prednisone-thalidomide
LD: lenalidomide-dexamethasone
# Healthy donor
ID	Sexe	Collection date	Age at collection	purity	eRRBS	RNAseq	WGBS
NPC1	F	2012-03-22	64	86	y	y	n
NPC2	M	2012-04-26	44	74	y	y	n
NPC3	M	2013-01-29	47	82	y	y	n
# Data from the BLUEPRINT Project, Accession codes
ID	WGBS	H3K9me3	H3K27me3
NPC4	ERX715130	NA	NA
NPC5	ERX301127	NA	NA
MM15548	ERX1199099	ERX712768	ERX712769
MM22965	ERX983226	ERX712721	ERX712712
MM23977	ERX1199098	ERX1007374	ERX1007375
