## Supplemental Table 2 for "The DNA methylation landscape of multiple myeloma shows extensive inter- and intrapatient heterogeneity that fuels transcriptomic variability"

### Sheet: Feuille1
Table S2 : Distribution of CpG sites within 100bp genomic units in the human genome.
CpGs	NPC4*	NPC5*	M#19_D	M#10_D	M#12_D	M#13_D	M#17_D
1	7412460	7496640	7731487	7643814	7654704	7688824	7672711
2	3088267	3101886	3253559	3227908	3234065	3245044	3235723
3	1338245	1339674	1424619	1418547	1420231	1424339	1419027
4	637362	637073	688628	686982	687379	689244	686564
5	318966	318365	351238	350494	350759	351659	350345
6	167601	167402	188929	188552	188737	189334	188376
7	92601	92586	107627	107452	107627	108002	107375
8	53738	53734	64525	64479	64732	64941	64407
9	34346	33894	40811	40923	41050	41115	40838
10	23846	23677	27478	27540	27543	27653	27452
11	17892	17855	20264	20314	20337	20375	20239
12	14162	14076	15961	15978	15981	15988	15942
13	10974	10887	12617	12634	12644	12638	12612
14	8270	8367	10208	10228	10242	10251	10237
>15	16591	12819	24813	24994	25041	25047	24872
* indicates BLUEPRINT data
