## Supplemental Table 3 for "The DNA methylation landscape of multiple myeloma shows extensive inter- and intrapatient heterogeneity that fuels transcriptomic variability"

### Sheet: Feuille1
Table S3: Description of sequencing metrics for eRRBS data.
ID patient	reads before trimming	reads after trimming	Uniquely aligned read count	Mapping efficiency	number of CpG >10X	number of CpG >60X
NPC1	55567561	54027218	34663936	0.642	2884414	1590129
NPC2	49150116	48209441	30711256	0.637	3547422	1684430
NPC3	51116901	50362568	32886482	0.653	3136733	1832548
M#01_SMM	61428280	59207771	35683810	0.603	2523053	1543912
M#02_SMM	62504131	57985061	33884808	0.584	2456102	1466201
M#03_SMM	79049347	74400738	44635678	0.6	2867303	1691093
M#04_SMM	55666213	51991090	30807429	0.593	2533662	1412362
M#02_MMD	60222298	57408485	35502670	0.618	2787716	1687971
M#03_MMD	61453332	57349448	34221080	0.597	2791587	1541208
M#04_MMD	61804658	57604774	33850985	0.588	2700718	1498271
M#05_MMD	54629384	51885205	33076074	0.637	2812572	1633624
M#06_MMD	46681613	43397131	27605068	0.636	2699457	1442788
M#07_MMD	69469974	65468086	42120566	0.643	2533579	1622291
M#08_MMD	54779690	51624695	31338473	0.607	2441333	1456238
M#09_MMD	41337053	39151584	23348924	0.596	2506353	1276636
M#10_MMD	65235719	64210095	41602689	0.648	3491223	2024878
M#11_MMD	57417003	56070614	37123603	0.662	3414290	1774615
M#12_MMD	61568981	60638420	37912403	0.625	3232145	1872579
M#13_MMD	57745574	54768857	32962736	0.602	2494458	1515263
M#14_MMD	58739195	54754077	34582565	0.632	2471051	1512614
M#15_MMD	66892182	63816252	39587129	0.62	2668928	1647606
M#16_MMD	58496231	54521562	34270563	0.629	2719319	1494593
M#17_MMD	57606174	55598676	35527994	0.639	3454934	1595117
M#18_MMD	50666404	52470367	33321457	0.665	3356743	1736359
M#19_MMD	57118881	53508937	33090485	0.618	2603705	1471932
M#20_MMD	61573436	56817558	34625464	0.609	2392815	1453640
M#21_MMD	60212170	57101372	35877159	0.628	2848308	1638977
M#01_MMR1	52739274	49708346	29824514	0.599	2528667	1396918
M#05_MMR1	50177115	46500488	28649068	0.616	2711140	1344075
M#06_MMR1	53912442	51174246	33066619	0.646	2969700	1622632
M#07_MMR1	59033111	56016048	35634947	0.636	2690526	1663667
M#08_MMR1	58193387	55234338	33738536	0.611	2538953	1515398
M#09_MMR1	51550876	48716249	28981223	0.595	2021000	1210669
M#10_MMR1	57273549	56007161	36579637	0.653	3567294	1793641
M#11_MMR1	52939643	51879778	34858886	0.672	3384119	1708211
M#12_MMR1	59998081	58026302	36772293	0.634	2918094	1671235
M#13_MMR1	68925567	63526054	37248398	0.586	2849316	1563961
M#14_MMR1	61150842	57482751	35359012	0.615	2779211	1545898
M#15_MMR1	56237707	52979111	32166568	0.607	2343772	1406428
M#16_MMR1	60726394	57950251	36874091	0.636	2648115	1557057
M#17_MMR1	53734759	52470367	33250786	0.634	3264431	1534358
M#18_MMR1	51615146	50791299	33049147	0.651	3344265	1679669
M#19_MMR1	53839425	51066242	31474438	0.616	2623120	1485630
M#20_MMR1	51773512	47988803	27841483	0.58	2455181	1333596
M#21_MMR1	67197181	63763682	39928897	0.626	2692334	1618269
