## Supplemental Table 4 for "The DNA methylation landscape of multiple myeloma shows extensive inter- and intrapatient heterogeneity that fuels transcriptomic variability"

### Sheet: Feuille1
Table S4: Average number of CpGs covered by eRRBS with read depth greater than 10X and 60X, given by genomic feature.
Genomic feature	NPC samples				MM diagnosis samples				MM relapse samples
	10X		60X		10X		60X		10X		60X
	Mean	Standard dev	Mean	Standard dev	Mean	Standard dev	Mean	Standard dev	Mean	Standard dev	Mean	Standard dev
CpG island	1685434	116179	1.06462e+06	70321.9	1.55447e+06	127212	990139	81569.7	1.53841e+06	129963	960685	78413.7
CpG shores	325653	44758.2	146179	12743.5	280287	50914.4	140120	21169.8	272955	50931.8	131989	16614.3
CpG shelves	112869	15411.1	46133	4687.59	95902	19193.9	44915.1	7691.76	92846.1	19258.5	41911.6	5804.47
3’UTR	32901.3	3223.8	15991.3	1450.87	28837.8	4291.79	15426.6	1964.95	28113.7	4270.86	14675.8	1582.77
5’UTR	119799	7462.21	81664.7	4564.02	111976	7771.64	75485.5	5284.99	111103	8083.07	73751.4	5232.89
exon	402853	27705.8	228018	23546.7	358430	38070.8	213454	26642.2	351867	39218.4	203410	24139.3
intergenic	803420	102292	363954	27996.7	693104	127340	345887	49789.4	673110	126902	327037	36799.4
intron	1008993	120621	483153	35098	884785	146022	459476	57743.3	863461	145349	437272	44388.4
non-coding	46739	4326.29	26285.7	2415.76	41552.5	5010.4	24221	3021.85	40760.7	5047.77	23130.5	2636.54
promoter-TSS	714015	63273.3	450953	27160	658835	60672.8	418531	32241.9	653542	60438.5	407222	31255.9
TTS	60801.7	6363.25	31704.7	2523.74	54315.9	7621.16	30608.6	3678.23	53199.5	7502.65	29154.3	3193.59
