## Supplemental Table 5 for "The DNA methylation landscape of multiple myeloma shows extensive inter- and intrapatient heterogeneity that fuels transcriptomic variability"

### Sheet: tabORPDR
Table S5 : Odds ratios and 95% confidence interval values for association between gene expression and promoter methylation according to low or high PDR level in promoter.
MMD	PDR Low			PDR High
	OR	IC lower	IC upper	OR	IC lower	IC upper
M#17	0.2308	0.1540	0.3436	0.6884	0.4622	1.0099
M#02	0.2810	0.1212	0.6467	0.7217	0.4917	1.0489
M#05	0.3512	0.1601	0.7443	0.7722	0.5191	1.1290
M#14	0.1640	0.1074	0.2467	0.7945	0.5026	1.2262
M#12	0.3152	0.1748	0.5608	0.8178	0.5989	1.1097
M#19	0.2175	0.1368	0.3417	0.8274	0.5320	1.2584
M#10	0.3188	0.2020	0.4979	0.8458	0.5584	1.2559
M#03	0.3103	0.1382	0.6805	0.8529	0.5646	1.2690
M#11	0.6451	0.3298	1.2976	0.8856	0.6348	1.2257
M#13	0.4477	0.2505	0.7913	0.9381	0.5715	1.4888
M#06	0.4086	0.2004	0.8241	0.9785	0.6841	1.3841
M#16	0.2526	0.1274	0.4781	1.0641	0.7430	1.5083
M#15	0.4510	0.2512	0.8055	1.1206	0.7101	1.7266
M#08	0.6692	0.3582	1.2615	1.1293	0.7413	1.6910
M#04	1.0777	0.1543	11.9275	1.4193	0.8189	2.3778
M#07	0.7098	0.3093	1.6649	1.5157	0.9754	2.3123
M#20	0.5143	0.2081	1.2470	1.5674	1.0084	2.3919
M#21	0.5818	0.2755	1.2345	1.8145	1.2013	2.7058
M#18	0.5437	0.1077	2.5296	2.0390	1.2548	3.2622
M#09	0.7167	0.2208	2.2658	2.4235	1.3827	4.1388
